# Genetic variation in recalcitrant repetitive regions of the *Drosophila melanogaster* genome

**DOI:** 10.1101/2024.06.11.598575

**Authors:** Harsh G. Shukla, Mahul Chakraborty, J.J. Emerson

## Abstract

Many essential functions of organisms are encoded in highly repetitive genomic regions, including histones involved in DNA packaging, centromeres that are core components of chromosome segregation, ribosomal RNA comprising the protein translation machinery, telomeres that ensure chromosome integrity, piRNA clusters encoding host defenses against selfish elements, and virtually the entire Y chromosome. These regions, formed by highly similar tandem arrays, pose significant challenges for experimental and informatic study, impeding sequence-level descriptions essential for understanding genetic variation. Here, we report the assembly and variation analysis of such repetitive regions in *Drosophila melanogaster*, offering significant improvements to the existing community reference assembly. Our work successfully recovers previously elusive segments, including complete reconstructions of the histone locus and the pericentric heterochromatin of the X chromosome, spanning the *Stellate* locus to the distal flank of the rDNA cluster. To infer structural changes in these regions where alignments are often not practicable, we introduce landmark anchors based on unique variants that are putatively orthologous. These regions display considerable structural variation between different *D. melanogaster* strains, exhibiting differences in copy number and organization of homologous repeat units between haplotypes. In the histone cluster, although we observe minimal genetic exchange indicative of crossing over, the variation patterns suggest mechanisms such as unequal sister chromatid exchange. We also examine the prevalence and scale of concerted evolution in the histone and Stellate clusters and discuss the mechanisms underlying these observed patterns.
