## Supplementary material for "Genetic variation in recalcitrant repetitive regions of the *Drosophila melanogaster* genome": Supp File 2

### Sheet: GDL
Strain	SRR_id
B11	SRR1663530
B14	SRR1663532
B51	SRR1663538
B54	SRR1663540
I01	SRR1663542
I03	SRR1663544
I06	SRR1663546
I17	SRR1663550
I22	SRR1663551
I24	SRR1663553
I26	SRR1663554
I34	SRR1663558
I38	SRR1663560
N01	SRR1663561
N02	SRR1663562
N03	SRR1663563
N04	SRR1663564
N07	SRR1663565
N10	SRR1663566
N11	SRR1663567
N13	SRR1663568
N14	SRR1663569
N15	SRR1663570
N16	SRR1663571
N17	SRR1663572
N18	SRR1663573
N19	SRR1663574
N22	SRR1663575
N23	SRR1663576
N25	SRR1663577
N29	SRR1663578
N30	SRR1663579
T01	SRR1663580
T04	SRR1663581
T05	SRR1663582
T07	SRR1663583
T09	SRR1663584
T10	SRR1663585
T14A	SRR1663586
T22A	SRR1663587
T23	SRR1663588
T24	SRR1663589
T25A	SRR1663590
T29A	SRR1663591
T30	SRR1663592
T35	SRR1663593
T36B	SRR1663594
T39	SRR1663595
T43A	SRR1663596
T45B	SRR1663597
ZH23	SRR1663598
ZH26	SRR1663599
ZH33	SRR1663600
ZH42	SRR1663601
ZS10	SRR1663602
ZW09	SRR1663603
ZW139	SRR1663604
ZW140	SRR1663605
ZW142	SRR1663606
ZW144	SRR1663607
ZW155	SRR1663608
ZW177	SRR1663609
ZW184	SRR1663610
ZW185	SRR1663611
B05	SRR1663528
B10	SRR1663529
B12	SRR1663531
B23	SRR1663533
B43	SRR1663537
B52	SRR1663539
B59	SRR1663541
I02	SRR1663543
I04	SRR1663545
I07	SRR1663547
I13	SRR1663548
I16	SRR1663549
I23	SRR1663552
I29	SRR1663555
I33	SRR1663557
I35	SRR1663559
I31	SRR1663556
B28	SRR1663534
B38	SRR1663535
B04	SRR1662283
B42	SRR1663536

### Sheet: DGN_haploid
Strain	SRR_id
ZI10	SRR203502
ZI103	SRR203226
ZI104	SRR654551
ZI126	SRR203336
ZI129	SRR203232
ZI134N	SRR326933
ZI138	SRR203474
ZI152	SRR326790
ZI157	SRR202089
ZI164	SRR346921
ZI165	SRR248129
ZI167	SRR654553
ZI170	SRR210787
ZI172	SRR326800
ZI173	SRR203330
ZI176	SRR210794
ZI177	SRR326796
ZI178	SRR203496
ZI179	SRR203233
ZI181	SRR203069
ZI182	SRR203473
ZI184	SRR203068
ZI185	SRR654669
ZI188	SRR202123
ZI190	SRR204018
ZI191	SRR202128
ZI193	SRR202124
ZI194	SRR203319
ZI196	SRR203467
ZI197N	SRR342395
ZI199	SRR203468
ZI200	SRR203234
ZI202	SRR203238
ZI207	SRR202075
ZI210	SRR203229
ZI211	SRR203470
ZI212	SRR204012
ZI213	SRR203329
ZI214	SRR203331
ZI216N	SRR203328
ZI218	SRR203235
ZI219	SRR203503
ZI220	SRR203067
ZI221	SRR202074
ZI226	SRR203348
ZI228	SRR203064
ZI231	SRR202093
ZI233	SRR203347
ZI237	SRR203332
ZI239	SRR309279
ZI241	SRR326798
ZI250	SRR202127
ZI251N	SRR354001
ZI252	SRR203349
ZI254N	SRR203335
ZI255	SRR210784
ZI26	SRR202077
ZI261	SRR189424
ZI264	SRR202095
ZI265	SRR204017
ZI267	SRR202081
ZI268	SRR189425
ZI273N	SRR210786
ZI279	SRR248125
ZI28	SRR203497
ZI281	SRR342393
ZI286	SRR248122
ZI291	SRR202083
ZI292	SRR309281
ZI293	SRR203237
ZI295	SRR202099
ZI296	SRR202125
ZI303	SRR326794
ZI311N	SRR326797
ZI314	SRR203510
ZI317	SRR204011
ZI319	SRR203461
ZI31N	SRR346924
ZI320	SRR326793
ZI324	SRR204014
ZI329	SRR204006
ZI33	SRR654674
ZI332	SRR342392
ZI333	SRR210788
ZI335	SRR203471
ZI336	SRR203507
ZI341	SRR203645
ZI344	SRR309275
ZI348	SRR203475
ZI353	SRR342394
ZI358	SRR346928
ZI359	SRR202129
ZI364	SRR204013
ZI365	SRR203236
ZI368	SRR203462
ZI370	SRR248060
ZI373	SRR210782
ZI377	SRR203498
ZI378	SRR203464
ZI379	SRR204019
ZI380	SRR210785
ZI381	SRR204010
ZI382	SRR346922
ZI384	SRR354004
ZI386	SRR203228
ZI388	SRR309280
ZI392	SRR354002
ZI398	SRR346930
ZI400	SRR203227
ZI402	SRR353999
ZI413	SRR203509
ZI418N	SRR202100
ZI420	SRR203499
ZI421	SRR326791
ZI429	SRR346919
ZI431	SRR654556
ZI433	SRR203504
ZI437	SRR326799
ZI443	SRR346923
ZI447	SRR371534
ZI448	SRR210790
ZI455N	SRR654678
ZI457	SRR202078
ZI458	SRR248131
ZI460	SRR248108
ZI466	SRR202080
ZI468	SRR189426
ZI471	SRR203500
ZI472	SRR203465
ZI476	SRR202082
ZI477	SRR353760
ZI490	SRR203505
ZI491	SRR654648
ZI504	SRR248124
ZI508	SRR346929
ZI50N	SRR203334
ZI514N	SRR654679
ZI517	SRR353758
ZI523	SRR342396
ZI56	SRR346931
ZI59	SRR202112
ZI68	SRR210789
ZI85	SRR203508
ZI86	SRR203231
ZI90	SRR204016
ZI91	SRR189423
ZI99	SRR346927
